# Missense variants reveal functional insights into the human ARID family of gene regulators

**DOI:** 10.1101/2021.11.17.468850

**Authors:** Gauri Deák, Atlanta G. Cook

## Abstract

Missense variants are alterations to protein coding sequences that result in amino acid substitutions. They can be deleterious if the amino acid is required for maintaining structure or/and function, but are likely to be tolerated at other sites. Consequently, missense variation within a healthy population can mirror the effects of negative selection on protein structure and function, such that functional sites on proteins are often depleted of missense variants. Advances in high-throughput sequencing have dramatically increased the sample size of available human variation data, allowing for population-wide analysis of selective pressures. In this study, we developed a convenient set of tools, called 1D-to-3D, for visualizing the positions of missense variants on protein sequences and structures. We used these tools to characterize human homologues of the ARID family of gene regulators. ARID family members are implicated in multiple cancer types, developmental disorders, and immunological diseases but current understanding of their mechanistic roles is incomplete. Combined with phylogenetic and structural analyses, our approach allowed us to characterise sites important for protein-protein interactions, histone modification recognition, and DNA binding by the ARID proteins. We find that comparing missense depletion patterns among paralogs can reveal sub-functionalization at the level of domains. We propose that visualizing missense variants and their depletion on structures can serve as a valuable tool for complementing evolutionary and experimental findings.
