## Supplementary Table 1 for "Missense variants reveal functional insights into the human ARID family of gene regulators"

### Sheet: GnomAD
Gene	Protein ID	Ensembl Transcript ID	Protein Length (aa)	Variant Count - Initial	Variant Count - Processed	Vp
ARID1A	NP_006006.3	ENST00000324856	2285	837	814	0.29
ARID1B	Q8NFD5	ENST00000350026	2236	969	918	0.33
ARID2	NP_689854.2	ENST00000334344	1835	727	719	0.31
ARID3A	NP_005215.1	ENST00000263620	593	300	300	0.37
ARID3B	NP_006456.1	ENST00000346246	560	271	271	0.39
ARID3C	NP_001017363.1	ENST00000378909	412	228	228	0.41
ARID4A	NP_002883.3	ENST00000355431	1257	530	530	0.34
ARID4B	NP_057458.4	ENST00000264183	1312	486	486	0.31
ARID5A	NP_997646.1	ENST00000357485	594	257	257	0.34
ARID5B	NP_115575.1	ENST00000279873	1188	479	479	0.32
KDM5A	NP_001036068.1	ENST00000399788	1690	728	728	0.33
KDM5B	NP_006609.3	ENST00000367265	1544	705	696	0.36
KDM5C	NP_004178.2	ENST00000375401	1560	294	273	0.16
KDM5D	NP_004644.2	ENST00000317961	1539	261	261	0.15
JARID2	NP_004964.2	ENST00000341776	1246	580	580	0.34
				sum = 7562	sum = 7540

### Sheet: Constraint_Metrics
Gene	o/e pLoF	o/e 90% CI	LOEUF	mZ	mZ P-value	P-value <0,001	P-value <0,01	P-value <0,05	pLi	RVIS	RVIS Percentile
ARID1A	0.02	0,01-0,07	0.071	3.66	0.000126108	yes	yes	yes	1	-2.67	0.74
ARID1B	0.04	0,02-0,10	0.102	2.59	0.0047988	no	yes	yes	1	-2.62	0.8
ARID2	0.04	0,02-0,10	0.096	2.73	0.00316672	no	yes	yes	1	-1.76	2.33
ARID3A	0.09	0,04-0,28	0.276	1.27	0.102042	no	no	no	0.99	-0.42	25.64
ARID3B	0.22	0,12-0,47	0.472	1.27	0.102042	no	no	no	0.38	-0.22	37.43
ARID3C	0.9	0,59-1,40	1.402	0.49	0.312067	no	no	no	0	0.53	80.82
ARID4A	0.06	0,03-0,14	0.139	1.45	0.0735293	no	no	no	1	-1.19	5.85
ARID4B	0.09	0,05-0,19	0.187	2.29	0.0110107	no	no	yes	1	-0.44	24.63
ARID5A	0.11	0,04-0,35	0.35	1.67	0.0474597	no	no	yes	0.95	-0.42	25.64
ARID5B	0.02	0,01-0,11	0.11	2.6	0.00466119	no	yes	yes	1	-1.04	7.83
JARID1A	0.09	0,05-0,16	0.163	2.25	0.0122245	no	no	yes	1	-0.74	13.79
JARID1B	0.44	0,34-0,57	0.572	1.78	0.037538	no	no	yes	0	-1.72	2.48
JARID1C	0.07	0,04-0,17	0.166	5.15	1.30243e-07	yes	yes	yes	1	-1.51	3.5
JARID1D	0.14	0,06-0,36	0.359	-0.37	0.355691	no	no	no	0.93	N/A	N/A
JARID2	0.09	0,05-0,19	0.188	2.69	0.0035726	no	yes	yes	1	-1.74	2.42
o/e pLoF	observed/expected ratio of loss-of-function mutations
o/e 90% CI	Poisson-derived 90% confidence interval of the o/e values
LOEUF	loss-of-function o/e upper bound fraction (upper limit of the o/e 90% CI)
mZ	missense Z score
mZ P-value	P-values equivalent to the missense Z scores (calculated as '=1-(NORM.S.DIST(E2; TRUE))' for positive scores and 'NORM.S.DIST(E2; TRUE)' for negative scores)
pLi	probability of loss-of-function intolerance
RVIS	residual variance intolerance score
RVIS Percentile	genome-wide percentile of intolerance to variation

### Sheet: ClinVar
Gene	Original Res.	Res. Number	New Res.	Clinical Significance	Accession Code
ARID1A	Lys	1021	Glu	Pathogenic	VCV000975337
ARID1A	Arg	596	His	Likely pathogenic	VCV000389879
ARID1A	Trp	1023	Arg	Likely pathogenic	VCV000635055
ARID1A	Asp	1050	Tyr	Likely pathogenic	VCV000689740
ARID1A	Gly	1255	Glu	Likely pathogenic	VCV000427049
ARID1A	Leu	1709	Phe	Likely pathogenic	VCV001012518
ARID1A	Leu	1713	Pro	Likely pathogenic	VCV000210260
ARID1A	Ile	1988	Thr	Likely pathogenic	VCV001028997
ARID1A	Asn	2066	Tyr	Likely pathogenic	VCV000801462
ARID1A	Leu	2134	Val	Likely pathogenic	VCV000546575
ARID1A	Ala	2137	Asp	Likely pathogenic	VCV000432033
ARID1A	Asn	2173	Ile	Likely pathogenic	VCV000917881
ARID1B	Gly	6	Asp	Likely pathogenic	VCV000374256
ARID1B	Gly	778	Ser	Likely pathogenic	VCV000372882
ARID1B	Met	1003	Ile	Likely pathogenic	VCV000372900
ARID1B	Asp	1086	Val	Likely pathogenic	VCV000545058
ARID1B	Gly	1099	Asp	Likely pathogenic	VCV000218776
ARID1B	Glu	1815	Lys	Likely pathogenic	VCV000632549
ARID1B	Met	1952	Ser	Likely pathogenic	VCV000689678
ARID1B	Ser	2019	Phe	Likely pathogenic	VCV000265517
ARID1B	Glu	2029	Lys	Likely pathogenic	VCV000420932
ARID1B	Leu	2166	Pro	Likely pathogenic	VCV000974620
ARID1B	Ser	2123	Pro	Likely pathogenic	VCV000384093

### Sheet: DECIPHER
Gene	Original Res.	Res. Number	New Res.	Chromosomal Location
ARID3A	Lys	254	Asn	19:960160
ARID3C	Thr	270	Ala	9:34623481
ARID4A	Ala	251	Gly	14:58796733
ARID4A	Met	877	Ile	14:58831438
ARID4A	Val	1005	His	14:58831820
ARID4B	Gly	58	Asp	1:235420485
ARID5A	Pro	179	Leu	2:97216456

### Sheet: Structures
Figure	Structure	Source	Variant Analysis	PyMOL Selection*	First Residue	Last Residue
2B	ARID1A ARID domain	1RYU	no	n/a	n/a	n/a
3A-D	ARID1A Core binding region	6LTJ, chain L	yes	ARID1A_CBR	991	2285
3B-D	ARID1B Core binding region A	AlphaFold, Uniprot ID: Q8NFD5	yes	ARID1B_CBRA	1593	1699
3B-D	ARID1B Core binding region B	AlphaFold, Uniprot ID: Q8NFD5	yes	ARID1B_CBRB	1905	2236
3E-G	JARID1A	5CEH	yes	JARID1A_CS	12	797
4A	JARID1A PHD1	7KLR	yes	JARID1A_PHD1	286	344
4A	JARID1A PHD3	2KGI	yes	JARID1A_PHD3	1608	1659
4B	JARID1B PHD1	2MNZ	yes	JARID1B_PHD1	306	360
4B	JARID1B PHD3	2MA5	yes	JARID1B_PHD3	1487	1544
5A	ARID4A chromobarrel domain	6BPH	yes	ARID4A_Chromo	570	635
5B	ARID4B chromobarrel domain	AlphaFold, Uniprot ID: Q4LE39	yes	ARID4B_Chromo	565	631
6A-C	ARID4A hybrid Tudor domain	2MAM	yes	ARID4A_Tudor	4	121
6A-C	ARID4B hybrid Tudor domain	7DM4	yes	ARID4B_Tudor	1	151
7B	Dead Ringer ARID domain	1KQQ	no	n/a	n/a	n/a
7C	ARID3A ARID domain	2KK0	yes	ARID3A_ARID	223	351
7D	ARID3B ARID domain	AlphaFold, Uniprot ID: Q8IVW6	yes	ARID3B_ARID	195	328
7E	ARID3C ARID domain	AlphaFold, Uniprot ID: A6NKF2	yes	ARID3C_ARID	98	226
8C-D	ARID5B BAH domain	AlphaFold, Uniprot ID: Q14865	yes	ARID5B_BAH	1	107
8C-D	bovine DNMT1 BAH domain	7LMK	no	n/a	n/a	n/a
8C-D	murine BAHCC1 BAH domain	6VIL	no	n/a	n/a	n/a
8C-D	murine ORC1 BAH domain	4DOV	no	n/a	n/a	n/a
S2	ARID2 CBR	AlphaFold, Uniprot ID: Q68CP9	yes	ARID2	155	464
S3	JARID1B	5FUP	yes	JARID1B_CS	26	770
S8	ARID5B N-terminal region	AlphaFold, Uniprot ID: Q14865	yes	ARID5B_N	1	200
* These selection names are compatible with PyMOL scripts deposited at: DOI to DataShare
